# Investigating the use of human COVID-19 rapid assays to detect antibody and antigen in domesticated dogs (*Canis lupus familiaris*) and cats (*Felis catus*)

**DOI:** 10.64898/2026.03.04.709710

**Authors:** Lauren C. Cybulska, Sarah A. Hamer, Chloe Teasdale, Glen Johnson, Gabriel L. Hamer, Jean Grassman

## Abstract

Severe acute respiratory syndrome coronavirus-2 (SARS-CoV-2), the virus that causes coronavirus disease-2019 (COVID-19) in humans, is also known to infect animals including dogs (*Canis lupus familiaris*) and cats (*Felis catus*). This study evaluated the efficacy of human COVID-19 rapid antigen and antibody tests in dogs and cats. Nasal/oral swabs from 60 animals (32 dogs, 28 cats) and serum from 40 animals (20 dogs, 20 cats) were tested. Rapid antigen tests used on respiratory swabs showed low-to-moderate sensitivity (75% dogs, 57% cats) and moderate-to-high specificity (79% dogs, 95% cats) compared to RT-PCR. Rapid antibody tests used on serum samples demonstrated low-to-moderate sensitivity (70% dogs, 50% cats) and moderate-high specificity (60% dogs, 100% cats) compared to PRNT. While imperfect, these test kits may have some utility for field surveillance studies, particularly when species-specific rapid SARS-CoV-2 assays for dogs and cats are unavailable. These test characteristics in dogs and cats are similar to the findings from studies of the same types of tests in humans which have found an average sensitivity and specificity of common commercially available kits in the US range from 50.0-84.3% and 64.5-74.3%, respectively, when used with human samples (1,2).
