## Supplemental Information: S2 Dataset for "Investigating the use of human COVID-19 rapid assays to detect antibody and antigen in domesticated dogs (*Canis lupus familiaris*) and cats (*Felis catus*)"

Group	TP	FP	FN	TN	Prevalence (%)	Sensitivity (%)	Specificity (%)	PPV (%)	NPV (%)	Antigen PPV (%)	Antigen NPV (%)
All Samples	12	4	8	16	50	60	80	75.0	66.67	62.5	88.64
Canines	7	4	3	6	50	70	60	63.64	66.67	54.55	90.48
Felines	5	0	5	10	50	50	100	100.0	40.0	80.0	86.96
