## Supplemental Information: S3 Dataset for "Investigating the use of human COVID-19 rapid assays to detect antibody and antigen in domesticated dogs (*Canis lupus familiaris*) and cats (*Felis catus*)"

Group	TP	FP	FN	TN	Prevalence (%)	Sensitivity (%)	Specificity (%)	PPV (%)	NPV (%)
All samples (VTM)	10	6	5	39	25.0	66.67	86.67	62.5	88.64
Canines	6	5	2	19	25.0	75.0	79.17	54.55	90.48
Felines	4	1	3	20	27.59	57.14	95.24	80.0	86.96
